# Patterns of genomic variation reveal a single evolutionary origin of the wild allotetraploid *Mimulus sookensis*

**DOI:** 10.1101/2023.09.14.557766

**Authors:** Makenzie R. Whitener, Hayley Mangelson, Andrea L. Sweigart

## Abstract

Polyploidy occurs across the tree of life and is especially common in plants. Because newly formed cytotypes are often incompatible with their progenitors, polyploidy is also said to trigger “instantaneous” speciation. If a polyploid can self-fertilize or reproduce asexually, it is even possible for one individual to produce an entirely new lineage. How often this extreme scenario occurs is unclear, with most studies of wild polyploids reporting multiple origins. Here, we explore the evolutionary history of the wild allotetraploid *Mimulus sookensis,* which was formed through hybridization between self-compatible, diploid species in the *Mimulus guttatus* complex. We generate a chromosome-scale reference assembly for *M. sookensis* and define its distinct subgenomes. Despite previous reports suggesting multiple origins of this highly selfing polyploid, we discover patterns of population genomic variation that provide unambiguous support for a single origin, which we estimate occurred ∼71,000 years ago. One *M. sookensis* subgenome is clearly derived from the selfer *M. nasutus*, which, based on organellar variation, also appears to be the maternal progenitor. The ancestor of the other subgenome is less certain, but it shares variation with both *M. decorus* and *M. guttatus*, two outcrossing diploids that overlap broadly with *M. sookensis*. Whatever its precise ancestry, this study establishes *M. sookensis* as an example of instantaneous speciation, likely facilitated by the polyploid’s predisposition to self-fertilize. With a reference genome for *M. sookensis* now available and its origin clarified, this wild tetraploid is poised to become a model for understanding the genetic and evolutionary mechanisms of polyploid persistence.
