## Supplementary material for "Patterns of genomic variation reveal a single evolutionary origin of the wild allotetraploid *Mimulus sookensis*": Table S1

### Sheet: Sheet1
Table S1: Population sample information of all lines used in this study. Depth for each line was calculated when mapped to the M. guttatus hardmasked v5 genome or to the M. sookensis FAN v1 genome.
	Accession Information			Sequencing Information
Species	Population	Latitiude	Longitude	Depth	SRA	Reference	Used in experiments
M. sookensis†	BVN6	-123.571	43.059	9.32	TBD	this study	1,2,3,4,5
	BVW1 §	-123.571	43.059	7.93	TBD	this study	1,2,3,4,5
	DRN13	-122.756	43.917	17.65	TBD	this study	1,2,3,4,5
	FAN §	-123.546	48.487	44.1	TBD	this study	1,2,3,4,5
	LKC17	-124.527	48.93	13.63	TBD	this study	1,2,3,4,5
	LSN14 §	-122.784	43.93	4.5	TBD	this study	1,2,3,4,5
	NHI10 §	-124.16	49.273	6.6	TBD	this study	1,2,3,4,5
	NHI7	-124.16	49.273	13.48	TBD	this study	1,2,3,4,5
	OHN	-123.325	48.414	18.22	TBD	this study	1,2,3,4,5
	SIN2	-123.096	43.982	15.91	TBD	this study	1,2,3,4,5
	WBP11	-123.215	43.316	9.49	TBD	this study	1,2,3,4,5
M. decorus‡	BR	-122.104	44.371	7.57	SRR10194636	Coughlan 2020	2,3,4,5
	DL1	-122.133	43.1575	8.66	SRR10194633	Coughlan 2020	5
	HACK	-122.034	45.6071	5.8	SRR10194634	Coughlan 2020	2,3,4,5
	HJA2	-122.176	44.2332	7.99	SRR10194632	Coughlan 2020	5
	HWY15	-122.1	44.2	9.72	SRR10194631	Coughlan 2020	2,3,4,5
	IMPO	-122.149	44.3934	12.47	SRR10194630	Coughlan 2020	5
	IMP	-122.149	44.3934	3.75	SRX2211949	Coughlan 2020	2,3,4,5
	KINK	-121.996	44.3032	6.99	SRR10194643	Coughlan 2020	5
	LL	-122.054	44.1739	9.07	SRR10194642	Coughlan 2020	5
	BM7†¶	-121.983	44.4985	7.48	TBD	this study
	TRILL4†¶	-121.742	45.2666	5.43	TBD	this study
M. dentilobus‡	DENT13007			2.41	SRR071966		2,3,4
M. guttatus‡	AHQT1G	-110.813	44.431	8.14	SRX142379	Brandvain et al 2014	2,3,4,5
	ALK24	-157.36	57.2	1.62	SRX6914884	Coughlan 2020	2,3,4
	Attu	55.46	-4.63	6.97	SRX10011990	Ivey et al. 2023	2,3,4,5
	BOG10	-118.806	41.9236	4.07	SRX030570	Mower et al. 2012	2,3,4,5
	CAC134	-121.367	45.7108	6.57	TBD	unpublished	2,3,4,5
	CACG6	-121.367	45.7108	17.48	SRX525044	Brandvain et al 2014	2,3,4,5
	CG			2.72	SRX6914893	Coughlan 2020	2,3,4,5
	INV	-122.87	38.08	5.11	SRX6914899	Coughlan 2020	5
	LMC24	-123.084	38.864	3.39	SRX030680	Mower et al. 2012	2,3,4,5
	DPR84	-120.314	37.8166	12.86	SRX552649	Brandvain et al 2014	2,3,4,5
	MAR3	-123.294	43.4786	3.96	SRX030542	Mower et al. 2012	2,3,4,5
	MEX	-111.095	29.1014	2.39	SRX6914887	Coughlan 2020	2,3,4,5
	PED5	-110.784	32.9829	3.69	SRR071969	Mower et al. 2012	2,3,4,5
	REM8	-122.411	38.8604	3.39	SRX030546	Mower et al. 2012	2,3,4,5
	SHG	-122.415	38.8611	6.48	SRX10011994	Ivey et al. 2023	5
	SLP9	-120.462	37.8483	11.33	SRX142377	Brandvain et al 2014	2,3,4,5
	SWB	-123.69	39.036	4.12	SRX030679	Ivey et al. 2023	2,3,4,5
	TSG3	-131.916	53.4188	1.83	SRX2019854	Monnahan and Kelly 2017	2,3,4,5
	YJS6	-114.585	44.9512	3.39	SRX030545	Brandvain et al 2014	2,3,4,5
	YVO6	-119.746	37.7234	9.74	SRR072711	Mower et al. 2012	2,3,4,5
M. nasutus‡	CACN9	-121.367	45.7108	11.97	SRR1259271	Brandvain et al 2014	2,3,4,5
	DPRN104	-120.344	37.828	11.36	SRR1259273	Brandvain et al 2014	2,3,4,5
	KOOT	-115.983	48.104	15.87	SRR1259272	Brandvain et al 2014	2,3,4,5
	NHN26	-124.16	49.273	12.21	SRX525051	Brandvain et al 2014	5
† aligned to the M. sookensis FAN v1 reference
‡ aligned to the M. guttauts v5 reference
§ WGS from J. Modliszewski
¶ WGS from J. Coughlan
1 -PCA 2-NJ-tree 3-ML tree 4-Gene Trees 5-Mitochondria/Chloroplast
