## Supplementary material for "Patterns of genomic variation reveal a single evolutionary origin of the wild allotetraploid *Mimulus sookensis*": Table S2

### Sheet: Sheet1
Table S2: Nucleotide diversity and divergence of focal species. Dxy and p between M. sookensis subgenomes (A and B), M. nasutus (N), and M. guttatus (G) calculated on fourfold degenerate sites.
Comparison	Dxy/𝜋
A x A	0.0094
B x B	0.012
G x G	0.058
N x N	0.014
A x B	0.066
A x G	0.057
A x N	0.014
B x G	0.063
B x N	0.066
G x N	0.057
